# Functional genomics screens reveal a role for TBC1D24 and SV2B in antibody-dependent enhancement of dengue virus infection

**DOI:** 10.1101/2024.04.26.591029

**Authors:** Laura Belmont, Maya Contreras, Catiana H. Cartwright-Acar, Caleb D. Marceau, Aditi Agrawal, Lisa M. Levoir, Jay Lubow, Leslie Goo

**Affiliations:** Vaccine and Infectious Disease Division, Fred Hutchinson Cancer Center, Seattle, Washington, USA; Molecular and Cellular Biology Graduate Program, University of Washington, Seattle, Washington, USA; Chan Zuckerberg Biohub, San Francisco, California, USA

## Abstract

Dengue virus (DENV) can hijack non-neutralizing IgG antibodies to facilitate its uptake into target cells expressing Fc gamma receptors (FcgR) - a process known as antibody-dependent enhancement (ADE) of infection. Beyond a requirement for FcgR, host dependency factors for this non-canonical infection route remain unknown. To identify cellular factors exclusively required for ADE, here, we performed CRISPR knockout screens in an *in vitro* system permissive to infection only in the presence of IgG antibodies. Validating our approach, a top hit was FcgRIIa, which facilitates binding and internalization of IgG-bound DENV but is not required for canonical infection. Additionally, we identified host factors with no previously described role in DENV infection, including TBC1D24 and SV2B, both of which have known functions in regulated secretion. Using genetic knockout and *trans*-complemented cells, we validated a functional requirement for these host factors in ADE assays performed with monoclonal antibodies and polyclonal sera in multiple cell lines and using all four DENV serotypes. We show that knockout of TBC1D24 or SV2B impaired binding of IgG-DENV complexes to cells without affecting FcgRIIa expression levels. Thus, we identify cellular factors beyond FcgR that are required for ADE of DENV infection. Our findings represent a first step towards advancing fundamental knowledge behind the biology of ADE that can ultimately be exploited to inform vaccination and therapeutic approaches.
