## Supplementary material for "Functional genomics screens reveal a role for TBC1D24 and SV2B in antibody-dependent enhancement of dengue virus infection": Table S3

### Sheet: Goo_LB_conglomerate_counts.anno
id	num	neg|score	neg|p-value	neg|fdr	neg|rank	neg|goodsgrna	neg|lfc	E-log(score)	pos|score	E-log(pval)	pos|p-value	pos|fdr	pos|rank	pos|goodsgrna	pos|lfc
FCGR2A	3	0.9999	0.99998	1	493	0	5.8256	4.69394	2.0233e-05	5.30383	4.9679e-06	0.003145	1	2	5.8256
TBC1D24	6	0.99987	0.99984	1	492	0	0.77043	3.44569	0.00035835	4.34959	4.4711e-05	0.014151	2	3	0.77043
HELZ2	5	0.75665	0.84937	1	423	1	1.976	3.33281	0.00046472	3.67036	0.00021362	0.022013	3	3	1.976
TUBB2A	5	0.51021	0.71168	1	344	1	-1.5351	3.1243	0.00075111	3.67036	0.00021362	0.022013	4	2	-1.5351
SSR2	5	0.9556	0.95195	1	474	1	0.40899	2.91858	0.0012062	3.67036	0.00021362	0.022013	5	2	0.40899
R3HDML	4	0.86631	0.87258	1	450	1	-0.06681	2.6482	0.002248	3.63173	0.00023349	0.022013	6	2	-0.06681
USP11	5	0.4085	0.62237	1	303	2	-2.9688	2.45107	0.0035394	3.16082	0.00069053	0.043711	7	1	-2.9688
KRTAP13-4	3	0.1613	0.31299	1	146	1	-0.3929	2.45097	0.0035402	3.33535	0.00046201	0.036557	8	1	-0.3929
HMX3	4	0.32355	0.53307	1	250	2	0.87524	2.41511	0.0038449	3.61363	0.00024343	0.022013	9	2	0.87524
SDC4	4	0.76389	0.82072	1	426	1	-0.26654	2.10486	0.0078549	2.38527	0.0041184	0.104528	10	2	-0.26654
BICRAL	2	0.65298	0.62732	1	385	1	1.6498	2.09594	0.0080179	3.18656	0.00065079	0.043711	11	1	1.6498
CC2D2A	5	0.30953	0.53503	1	246	3	-0.972	2.08391	0.008243	2.72981	0.0018629	0.08239	12	1	-0.972
GSTCD	4	0.14472	0.31863	1	135	3	-3.214	2.07163	0.0084795	2.38527	0.0041184	0.104528	13	1	-3.214
PTPRG	5	0.96732	0.96136	1	480	1	0.13364	1.972	0.010666	2.72749	0.0018729	0.08239	14	2	0.13364
TXNDC12	4	0.7091	0.79836	1	407	1	-0.44597	1.91254	0.012231	2.38527	0.0041184	0.104528	15	1	-0.44597
HEATR4	5	0.55518	0.7173	1	356	2	1.173	1.8728	0.013403	2.18822	0.0064831	0.137002	16	2	1.173
NAIP	4	0.28231	0.48989	1	224	3	-1.7667	1.85072	0.014102	2.38527	0.0041184	0.104528	17	1	-1.7667
ST8SIA4	5	0.297	0.52524	1	236	2	-2.5737	1.81287	0.015386	2.18822	0.0064831	0.137002	18	2	-2.5737
DNAJC6	4	0.29563	0.50382	1	234	1	-1.736	1.66629	0.021563	2.38527	0.0041184	0.104528	19	1	-1.736
NFXL1	6	0.70467	0.82793	1	404	2	-1.6903	1.62071	0.023949	1.9974	0.01006	0.193158	20	2	-1.6903
MAP3K11	3	0.78507	0.78363	1	432	1	-1.1978	1.56236	0.027393	2.70943	0.0019524	0.08239	21	1	-1.1978
SSR3	2	0.88789	0.8538	1	456	0	1.0488	1.443	0.036058	1.86056	0.013786	0.249326	22	1	1.0488
ZNF547	5	0.47052	0.67595	1	330	2	-0.39028	1.44258	0.036093	2.18822	0.0064831	0.137002	23	1	-0.39028
CD69	4	0.86797	0.87258	1	451	1	-0.67845	1.41802	0.038193	2.38423	0.0041283	0.104528	24	1	-0.67845
ADAMTS4	3	0.61937	0.68703	1	371	1	-0.19784	1.39941	0.039865	2.70943	0.0019524	0.08239	25	1	-0.19784
ZNF878	4	0.33336	0.54521	1	253	1	-0.63699	1.37821	0.041859	2.38423	0.0041283	0.104528	26	1	-0.63699
CR1	2	0.7724	0.73187	1	427	0	0.54477	1.36183	0.043468	1.86056	0.013786	0.249326	27	1	0.54477
EMC6	3	0.96294	0.94496	1	478	0	0.073802	1.3432	0.045373	2.70943	0.0019524	0.08239	28	1	0.073802
ADNP	4	0.96114	0.93434	1	477	0	-0.54235	1.32477	0.04734	2.38423	0.0041283	0.104528	29	1	-0.54235
FCGR2B	6	0.79221	0.87191	1	435	1	-1.7083	1.3133	0.048607	1.9974	0.01006	0.193158	30	1	-1.7083
ATG4B	4	0.46876	0.6079	1	328	1	-1.1145	1.30838	0.049161	2.38423	0.0041283	0.104528	31	1	-1.1145
SOX13	3	0.88816	0.86423	1	457	0	-2.4464	1.30547	0.049491	1.68296	0.020751	0.345829	32	1	-2.4464
DQX1	5	0.11484	0.30989	1	117	3	-2.9506	1.24744	0.056567	2.18755	0.006493	0.137002	33	1	-2.9506
TARBP1	4	0.68558	0.78239	1	396	1	-0.81748	1.23485	0.05823	2.38423	0.0041283	0.104528	34	1	-0.81748
BTD	3	0.84791	0.83774	1	444	1	-1.4673	1.21886	0.060414	1.68296	0.020751	0.345829	35	1	-1.4673
IZUMO2	4	0.56999	0.66816	1	358	1	-1.4335	1.19627	0.06364	1.53187	0.029385	0.413487	36	1	-1.4335
GJA3	3	0.25934	0.40977	1	211	1	-1.0323	1.18148	0.065844	1.68275	0.020761	0.345829	37	1	-1.0323
SNAI1	4	0.36889	0.54885	1	273	1	-0.76964	1.16099	0.069026	1.53187	0.029385	0.413487	38	1	-0.76964
PKD2L2	5	0.23618	0.45202	1	201	3	-3.4336	1.15477	0.070022	2.18755	0.006493	0.137002	39	1	-3.4336
EMC8	4	0.9927	0.97972	1	490	0	0.55248	1.12849	0.074389	1.53187	0.029385	0.413487	40	1	0.55248
UBXN6	2	0.72902	0.7073	1	412	1	1.6025	1.11658	0.076457	1.27262	0.05338	0.526415	41	1	1.6025
FOCAD	6	0.93316	0.94862	1	468	1	-0.55599	1.09266	0.080787	1.99697	0.01007	0.193158	42	1	-0.55599
NXF5	5	0.37267	0.57064	1	277	3	-1.305	1.07924	0.083323	1.42941	0.037204	0.443838	43	1	-1.305
IFITM10	1	0.91517	0.919	1	465	0	0.81681	1.07145	0.08483	1.09151	0.081001	0.702378	44	0	0.81681
PLA2G4E	3	0.37878	0.50205	1	279	1	-0.90969	1.05872	0.087354	1.39842	0.039956	0.443838	45	1	-0.90969
CDKL3	2	0.70847	0.68915	1	405	1	0.40756	1.05439	0.088228	1.27254	0.05339	0.526415	46	1	0.40756
OSTC	2	0.39563	0.43341	1	289	1	-0.43757	1.0456	0.090032	1.27254	0.05339	0.526415	47	1	-0.43757
CATSPERG	3	0.10787	0.24811	1	113	1	-1.3829	1.03929	0.09135	1.39842	0.039956	0.443838	48	1	-1.3829
GRK5	4	0.0077179	0.051154	1	14	3	-5.2015	1.03574	0.0921	1.53173	0.029395	0.413487	49	1	-5.2015
NUP107	3	0.97988	0.96739	1	484	0	-0.21672	1.02075	0.095334	1.39831	0.039966	0.443838	50	1	-0.21672
GSPT2	5	0.75929	0.84938	1	424	2	-1.9401	1.0156	0.096471	1.42941	0.037204	0.443838	51	1	-1.9401
COPS5	4	0.091432	0.25876	1	100	3	-2.4591	1.01161	0.097363	1.53173	0.029395	0.413487	52	1	-2.4591
C15ORF59	3	0.61937	0.68703	1	372	1	-0.32172	0.997273	0.10063	1.39831	0.039966	0.443838	53	1	-0.32172
PTPN18	5	0.60896	0.74138	1	369	2	-1.4372	0.996453	0.10082	1.42941	0.037204	0.443838	54	1	-1.4372
SLC27A5	1	0.89721	0.91188	1	459	0	1.3031	0.988049	0.10279	1.0549	0.088125	0.753825	55	0	1.3031
PRR23B	4	0.63819	0.7406	1	378	2	-1.807	0.967301	0.10782	1.53173	0.029395	0.413487	56	1	-1.807
TDRD6	4	0.69809	0.79483	1	401	1	0.78984	0.960388	0.10955	1.53173	0.029395	0.413487	57	1	0.78984
CYP2C18	2	0.3982	0.43341	1	291	1	-0.90854	0.959556	0.10976	1.09547	0.080266	0.702378	58	0	-0.90854
CTNS	5	0.87834	0.90705	1	455	1	-0.40737	0.952258	0.11162	1.42929	0.037214	0.443838	59	1	-0.40737
PLEKHG5	4	0.22155	0.41347	1	193	3	-1.2913	0.946845	0.11302	1.26724	0.054045	0.526415	60	1	-1.2913
HNRNPA2B1	3	0.74146	0.74544	1	417	1	-1.2408	0.943972	0.11377	1.10356	0.078785	0.702378	61	1	-1.2408
ATP2A3	3	0.72472	0.73518	1	411	1	-3.2353	0.939	0.11508	1.10356	0.078785	0.702378	62	1	-3.2353
PDCD4	5	0.00011147	0.0050523	1	1	4	-5.7455	0.935879	0.11591	1.42929	0.037214	0.443838	63	1	-5.7455
TLR9	5	0.86816	0.90486	1	452	1	-0.83948	0.927934	0.11805	1.42929	0.037214	0.443838	64	1	-0.83948
GDF7	4	0.040027	0.17791	1	56	1	-1.0975	0.927419	0.11819	1.26724	0.054045	0.526415	65	1	-1.0975
C6ORF48	4	0.19571	0.3688	1	172	2	-1.4403	0.914995	0.12162	1.26724	0.054045	0.526415	66	1	-1.4403
PTRHD1	6	0.08045	0.28575	1	96	5	-2.3149	0.912645	0.12228	1.35138	0.044527	0.485957	67	1	-2.3149
LDLR	3	0.16884	0.33004	1	158	2	-0.972	0.901391	0.12549	1.10356	0.078785	0.702378	68	1	-0.972
TMPRSS5	4	0.051986	0.19363	1	70	3	-3.8857	0.897018	0.12676	1.26716	0.054055	0.526415	69	1	-3.8857
CDC27	2	0.27678	0.36958	1	223	1	-1.0598	0.891469	0.12839	0.975884	0.10571	0.806206	70	0	-1.0598
CAMSAP1	5	0.79954	0.87556	1	437	2	-1.1206	0.890489	0.12868	1.42929	0.037214	0.443838	71	1	-1.1206
OTP	5	0.25223	0.46824	1	209	2	0.052106	0.883392	0.1308	1.42929	0.037214	0.443838	72	1	0.052106
RIPOR1	3	0.096977	0.24323	1	106	2	-5.0757	0.858864	0.1384	1.1035	0.078795	0.702378	73	0	-5.0757
GOLGA5	2	0.1222	0.22156	1	125	1	-1.3201	0.857141	0.13895	0.884556	0.13045	0.860227	74	0	-1.3201
PSMB6	2	0.40697	0.44034	1	300	1	-0.55525	0.843663	0.14333	0.884523	0.13046	0.860227	75	0	-0.55525
CD300A	2	0.78132	0.73893	1	429	0	0.18871	0.838422	0.14507	0.884523	0.13046	0.860227	76	0	0.18871
TMEM39A	4	0.39831	0.5734	1	292	2	-3.0489	0.837465	0.14539	0.985395	0.10342	0.798397	77	1	-3.0489
DLK1	4	0.49529	0.6302	1	336	2	-1.5014	0.817899	0.15209	0.985395	0.10342	0.798397	78	1	-1.5014
SEMA4B	3	0.44827	0.56877	1	321	1	1.3335	0.806208	0.15624	1.00987	0.097753	0.798397	79	0	1.3335
STAT1	5	0.16612	0.40442	1	156	2	-2.4063	0.795961	0.15997	1.1672	0.068045	0.652611	80	1	-2.4063
SPTBN4	4	0.65605	0.75754	1	388	2	-1.2097	0.790297	0.16207	0.985395	0.10342	0.798397	81	1	-1.2097
NT5C1A	4	0.85511	0.85935	1	446	1	-1.2323	0.781543	0.16537	0.985353	0.10343	0.798397	82	1	-1.2323
RMDN3	2	0.83115	0.77874	1	440	0	-0.46965	0.777856	0.16678	0.771164	0.16937	1	83	0	-0.46965
NEFM	5	0.91061	0.91997	1	463	1	-2.5294	0.758802	0.17426	0.893367	0.12783	0.860227	84	1	-2.5294
DNASE1L1	4	0.032673	0.16822	1	45	2	-1.5088	0.756392	0.17523	0.985353	0.10343	0.798397	85	0	-1.5088
RPN2	6	0.98323	0.98035	1	486	1	1.6259	0.74671	0.17918	1.10061	0.079322	0.702378	86	1	1.6259
MMP19	3	0.035719	0.1316	1	49	2	-2.1552	0.735678	0.18379	0.870955	0.1346	0.878396	87	0	-2.1552
PRSS35	4	0.16455	0.35297	1	153	2	-0.53189	0.729019	0.18663	0.985353	0.10343	0.798397	88	0	-0.53189
RUSC1	4	0.5839	0.68404	1	365	2	-1.2067	0.721567	0.18986	0.985353	0.10343	0.798397	89	0	-1.2067
CA8	5	0.16286	0.39928	1	149	4	-2.5327	0.71593	0.19234	0.893367	0.12783	0.860227	90	1	-2.5327
AKAP8L	3	0.41867	0.54415	1	307	1	0.022508	0.710233	0.19488	0.77019	0.16975	1	91	0	0.022508
ADAM19	5	0.36217	0.57063	1	269	1	-0.43205	0.707035	0.19632	0.893367	0.12783	0.860227	92	1	-0.43205
CDY2A	3	0.70349	0.73009	1	403	1	0.64152	0.702108	0.19856	0.726744	0.18761	1	93	0	0.64152
EMC3	3	0.46918	0.57834	1	329	2	-0.30162	0.690263	0.20405	0.726744	0.18761	1	94	0	-0.30162
SSPN	5	0.98088	0.96606	1	485	0	1.0389	0.689902	0.20422	0.893333	0.12784	0.860227	95	1	1.0389
LIN37	4	0.36476	0.54885	1	271	2	-1.7326	0.686386	0.20588	0.820247	0.15127	0.948098	96	0	-1.7326
LMOD1	5	0.3791	0.59161	1	280	3	-1.1353	0.681624	0.20815	0.893333	0.12784	0.860227	97	1	-1.1353
RASAL3	3	0.35071	0.48413	1	265	2	-0.9491	0.681311	0.2083	0.726721	0.18762	1	98	0	-0.9491
CITED1	4	0.75282	0.81696	1	422	1	-1.3044	0.676459	0.21064	0.820218	0.15128	0.948098	99	0	-1.3044
TSPAN14	5	0.008243	0.062838	1	15	4	-4.2441	0.665627	0.21596	0.893333	0.12784	0.860227	100	0	-4.2441
KSR2	5	0.78575	0.86505	1	433	2	-0.972	0.661723	0.21791	0.893333	0.12784	0.860227	101	0	-0.972
ARPC4	3	0.85894	0.84553	1	448	1	-0.972	0.654469	0.22158	0.650625	0.22355	1	102	0	-0.972
CCDC175	4	0.29272	0.50381	1	231	2	-0.046548	0.651247	0.22323	0.758155	0.17452	1	103	0	-0.046548
DRD4	5	0.53441	0.71169	1	351	2	-2.038	0.650315	0.22371	0.893333	0.12784	0.860227	104	0	-2.038
SERINC3	6	0.5489	0.74267	1	353	3	-1.2537	0.650082	0.22383	0.825417	0.14948	0.948098	105	1	-1.2537
COPZ1	2	0.95264	0.94493	1	473	0	-0.010317	0.639407	0.2294	0.639823	0.22918	1	106	0	-0.010317
NBPF24	4	0.85511	0.85935	1	445	1	-0.89153	0.63635	0.23102	0.75813	0.17453	1	107	0	-0.89153
SELENOF	5	0.6441	0.7664	1	380	1	-1.9787	0.632067	0.23331	0.893333	0.12784	0.860227	108	0	-1.9787
HOXD1	5	0.37068	0.57064	1	274	2	-0.56209	0.628526	0.23522	0.893333	0.12784	0.860227	109	0	-0.56209
SS18L1	5	0.094291	0.29575	1	103	2	-1.7058	0.621548	0.23903	0.799998	0.15849	0.974018	110	0	-1.7058
RPS4Y1	5	0.16286	0.39928	1	150	4	-2.4837	0.618109	0.24093	0.799998	0.15849	0.974018	111	0	-2.4837
OTUB2	4	0.37145	0.55316	1	275	2	-0.40028	0.613733	0.24337	0.658051	0.21976	1	112	0	-0.40028
VAX1	3	0.99659	0.99509	1	491	0	1.1797	0.612343	0.24415	0.618668	0.24062	1	113	0	1.1797
SLC25A45	4	0.30215	0.50846	1	239	1	-2.1461	0.611011	0.2449	0.658051	0.21976	1	114	0	-2.1461
CDH18	4	0.61079	0.71435	1	370	2	-0.14461	0.605618	0.24796	0.658032	0.21977	1	115	0	-0.14461
CCDC168	4	0.37223	0.55746	1	276	2	-1.7335	0.602964	0.24948	0.658032	0.21977	1	116	0	-1.7335
STT3A	5	0.35138	0.57063	1	266	1	0.95032	0.585545	0.25969	0.665586	0.21598	1	117	0	0.95032
SEZ6L2	6	0.24539	0.50232	1	207	3	-1.719	0.585277	0.25985	0.825388	0.14949	0.948098	118	0	-1.719
PLCXD2	4	0.89794	0.88749	1	460	1	0.088266	0.584876	0.26009	0.616364	0.2419	1	119	0	0.088266
PLEKHF2	5	0.18435	0.43001	1	167	1	-1.6382	0.582445	0.26155	0.665586	0.21598	1	120	0	-1.6382
HLA-DOB	1	0.73795	0.70315	1	414	0	-1.3618	0.581616	0.26205	0.527463	0.29685	1	121	0	-1.3618
STT3B	4	0.95825	0.93083	1	475	0	0.076119	0.581119	0.26235	0.616364	0.2419	1	122	0	0.076119
GMEB2	5	0.40935	0.62237	1	304	2	-1.9986	0.576345	0.26525	0.665586	0.21598	1	123	0	-1.9986
ADGRE5	4	0.0025798	0.038963	1	4	2	-4.395	0.567672	0.2706	0.616346	0.24191	1	124	0	-4.395
KCNIP3	5	0.11162	0.30771	1	115	1	0.69757	0.564474	0.2726	0.665586	0.21598	1	125	0	0.69757
CRX	5	0.97613	0.9638	1	481	0	0.029161	0.558682	0.27626	0.665566	0.21599	1	126	0	0.029161
UBR1	4	0.086316	0.25875	1	99	3	-2.7261	0.558242	0.27654	0.546406	0.28418	1	127	0	-2.7261
USP36	4	0.55371	0.66329	1	355	1	-0.64523	0.555908	0.27803	0.546406	0.28418	1	128	0	-0.64523
RALBP1	5	0.59507	0.73778	1	367	1	-0.038395	0.55583	0.27808	0.665566	0.21599	1	129	0	-0.038395
BPIFB1	4	0.44699	0.60085	1	319	2	-1.5399	0.551325	0.28098	0.546406	0.28418	1	130	0	-1.5399
CXCR2	4	0.097541	0.28077	1	107	2	-2.6269	0.549043	0.28246	0.546406	0.28418	1	131	0	-2.6269
MED16	5	0.32654	0.53822	1	251	3	-2.759	0.547401	0.28353	0.665566	0.21599	1	132	0	-2.759
SPOPL	6	0.50261	0.69856	1	341	2	-0.4491	0.547003	0.28379	0.733839	0.18457	1	133	0	-0.4491
CYP2C8	2	0.39967	0.43341	1	293	1	-2.4373	0.545475	0.28479	0.509269	0.30955	1	134	0	-2.4373
ROGDI	4	0.0071189	0.050508	1	12	3	-4.5995	0.540095	0.28834	0.546391	0.28419	1	135	0	-4.5995
PRODH	4	0.30502	0.51229	1	242	2	-1.5737	0.535719	0.29126	0.546391	0.28419	1	136	0	-1.5737
FLNB	4	0.20229	0.37615	1	178	3	-2.5105	0.529251	0.29563	0.546391	0.28419	1	137	0	-2.5105
ZNF675	2	0.72902	0.7073	1	413	1	-0.3447	0.527639	0.29673	0.46553	0.34235	1	138	0	-0.3447
DCTD	5	0.98338	0.97038	1	487	0	-0.45732	0.525944	0.29789	0.56854	0.27006	1	139	0	-0.45732
PPFIBP1	4	0.11302	0.28587	1	116	2	-1.61	0.520814	0.30143	0.546391	0.28419	1	140	0	-1.61
ISCU	4	0.54963	0.65821	1	354	2	-1.5795	0.516684	0.30431	0.51496	0.30552	1	141	0	-1.5795
TET3	5	0.0071373	0.06107	1	13	3	-6.2636	0.50826	0.31027	0.529354	0.29556	1	142	0	-6.2636
AJAP1	6	0.92154	0.94562	1	466	1	-1.7548	0.506891	0.31125	0.605303	0.24814	1	143	0	-1.7548
KRTCAP2	3	0.63588	0.69781	1	375	1	-2.1552	0.505067	0.31256	0.538607	0.28933	1	144	0	-2.1552
NLRP7	2	0.062782	0.14524	1	76	1	-3.8292	0.50191	0.31484	0.439257	0.3637	1	145	0	-3.8292
PTX4	5	0.9351	0.93302	1	469	1	0.019465	0.496209	0.319	0.52934	0.29557	1	146	0	0.019465
TMEM63C	6	0.23069	0.49923	1	198	2	-2.116	0.495502	0.31952	0.605286	0.24815	1	147	0	-2.116
PLS3	4	0.42201	0.58802	1	310	1	-1.3749	0.492914	0.32143	0.51496	0.30552	1	148	0	-1.3749
ZNF211	4	0.073497	0.25163	1	92	2	-1.3407	0.48912	0.32425	0.51496	0.30552	1	149	0	-1.3407
MLF2	6	0.26863	0.51964	1	219	1	-0.8655	0.48451	0.32771	0.605286	0.24815	1	150	0	-0.8655
CKB	4	0.35055	0.54884	1	264	2	-2.7798	0.483504	0.32847	0.51496	0.30552	1	151	0	-2.7798
FCRL2	3	0.64555	0.7029	1	381	1	-1.4301	0.481381	0.33008	0.472331	0.33703	1	152	0	-1.4301
OST4	5	0.66872	0.77508	1	392	1	-1.6394	0.480067	0.33108	0.462382	0.34484	1	153	0	-1.6394
NSMAF	4	0.85511	0.85935	1	447	1	-1.3875	0.479818	0.33127	0.51496	0.30552	1	154	0	-1.3875
MS4A1	3	0.87304	0.85895	1	454	1	-2.4475	0.478535	0.33225	0.472331	0.33703	1	155	0	-2.4475
ARRDC4	4	0.19389	0.36571	1	171	2	-3.3018	0.477986	0.33267	0.51496	0.30552	1	156	0	-3.3018
TFAP4	3	0.37464	0.48414	1	278	1	-0.81502	0.477126	0.33333	0.472331	0.33703	1	157	0	-0.81502
TLR7	4	0.0183	0.12844	1	24	3	-4.252	0.474372	0.33545	0.514946	0.30553	1	158	0	-4.252
EXTL3	3	0.33711	0.47902	1	258	1	-0.26453	0.470159	0.33872	0.453297	0.35213	1	159	0	-0.26453
MAGED1	4	0.33892	0.54522	1	260	1	-1.2623	0.469007	0.33962	0.514946	0.30553	1	160	0	-1.2623
EDEM1	2	0.74929	0.73186	1	421	1	-1.0665	0.465061	0.34272	0.414494	0.38504	1	161	0	-1.0665
HSDL1	5	0.40006	0.61889	1	295	2	-2.2769	0.464731	0.34298	0.462382	0.34484	1	162	0	-2.2769
UBE2Z	3	0.50354	0.61724	1	343	1	-1.035	0.463328	0.34409	0.453285	0.35214	1	163	0	-1.035
CHID1	3	0.65679	0.70841	1	389	1	-1.5119	0.460635	0.34623	0.453285	0.35214	1	164	0	-1.5119
LENEP	5	0.024566	0.16554	1	35	3	-2.8551	0.458383	0.34803	0.46237	0.34485	1	165	0	-2.8551
CRHR1	2	0.19671	0.30027	1	173	1	-2.2854	0.455485	0.35036	0.392202	0.40532	1	166	0	-2.2854
ATG4C	5	0.22419	0.44582	1	196	3	-2.994	0.454223	0.35138	0.46237	0.34485	1	167	0	-2.994
ARMH4	3	0.050861	0.16074	1	69	1	-0.68081	0.454013	0.35155	0.435535	0.36683	1	168	0	-0.68081
SNTB2	6	0.18973	0.44538	1	169	3	-3.2257	0.451291	0.35376	0.509143	0.30964	1	169	0	-3.2257
FYCO1	4	0.78343	0.83141	1	431	1	-1.8818	0.450114	0.35472	0.514946	0.30553	1	170	0	-1.8818
CORO2B	4	0.5839	0.68404	1	361	2	-1.6156	0.448452	0.35608	0.514946	0.30553	1	171	0	-1.6156
SMAD5	4	0.21641	0.40566	1	190	2	-2.7168	0.44516	0.35879	0.514946	0.30553	1	172	0	-2.7168
MAPK12	5	0.67694	0.77509	1	393	2	-1.5211	0.444072	0.35969	0.46237	0.34485	1	173	0	-1.5211
METTL25	4	0.13357	0.31559	1	130	1	-1.4171	0.440273	0.36285	0.514946	0.30553	1	174	0	-1.4171
HEATR5B	3	0.97634	0.95324	1	482	0	-0.65049	0.436151	0.36631	0.401932	0.39634	1	175	0	-0.65049
RBM12	4	0.94674	0.92736	1	472	0	-1.9455	0.432315	0.36956	0.460899	0.34602	1	176	0	-1.9455
C12orf4	5	0.13712	0.35728	1	131	3	-1.4474	0.430404	0.37119	0.433515	0.36854	1	177	0	-1.4474
TXNL1	3	0.94422	0.91006	1	471	0	-0.21217	0.422796	0.37775	0.386888	0.41031	1	178	0	-0.21217
JAK1	5	0.22371	0.44582	1	195	2	-2.3365	0.417346	0.38252	0.433515	0.36854	1	179	0	-2.3365
PPHLN1	3	0.49539	0.5998	1	337	2	-2.6231	0.415748	0.38393	0.386877	0.41032	1	180	0	-2.6231
NUP54	4	0.40713	0.58068	1	302	2	-1.2778	0.414021	0.38546	0.436234	0.36624	1	181	0	-1.2778
TAX1BP3	2	0.070999	0.15498	1	89	1	-3.4319	0.412952	0.38641	0.381199	0.41572	1	182	0	-3.4319
AP3M1	4	0.60771	0.70988	1	368	2	-0.88456	0.408168	0.39069	0.436222	0.36625	1	183	0	-0.88456
C11orf97	2	0.02489	0.077613	1	36	1	-3.9275	0.40799	0.39085	0.370285	0.4263	1	184	0	-3.9275
RALYL	5	0.40006	0.61889	1	294	3	-0.972	0.404857	0.39368	0.433515	0.36854	1	185	0	-0.972
TAF8	4	0.36554	0.54885	1	272	2	-0.803	0.401013	0.39718	0.436222	0.36625	1	186	0	-0.803
PTPN5	5	0.40627	0.62237	1	299	3	-3.6292	0.394555	0.40313	0.433504	0.36855	1	187	0	-3.6292
FAM83G	3	0.039865	0.13376	1	55	2	-1.999	0.394447	0.40323	0.35937	0.43715	1	188	0	-1.999
ZNF343	6	0.049663	0.25291	1	68	3	-2.3067	0.390395	0.40701	0.40595	0.39269	1	189	0	-2.3067
ADAMDEC1	4	0.78283	0.83141	1	430	1	-0.1559	0.389915	0.40746	0.393887	0.40375	1	190	0	-0.1559
ZNF507	5	0.96655	0.96135	1	479	1	-2.1654	0.389553	0.4078	0.433504	0.36855	1	191	0	-2.1654
FCN1	3	0.97703	0.95594	1	483	0	0.20941	0.388553	0.40874	0.334053	0.46339	1	192	0	0.20941
SPRR2E	6	0.16951	0.43695	1	159	4	-1.7831	0.386507	0.41067	0.40595	0.39269	1	193	0	-1.7831
OR10R2	5	0.62671	0.74659	1	373	1	0.6579	0.386264	0.4109	0.433504	0.36855	1	194	0	0.6579
CLCNKB	4	0.30502	0.51229	1	241	2	-0.92981	0.385862	0.41128	0.375615	0.4211	1	195	0	-0.92981
TMEM253	5	0.23878	0.45203	1	203	3	-2.628	0.38301	0.41399	0.433504	0.36855	1	196	0	-2.628
LRRC43	2	0.69453	0.67588	1	398	1	-1.6518	0.382758	0.41423	0.331484	0.46614	1	197	0	-1.6518
DYRK1A	5	0.063314	0.22582	1	78	3	-1.4474	0.381398	0.41553	0.433504	0.36855	1	198	0	-1.4474
MVP	5	0.98356	0.97038	1	488	0	-1.2611	0.379791	0.41707	0.433504	0.36855	1	199	0	-1.2611
STAB2	6	0.10173	0.32612	1	111	3	-3.3501	0.373321	0.42333	0.377568	0.41921	1	200	0	-3.3501
PABPN1L	3	0.83758	0.82097	1	443	1	-0.40208	0.37055	0.42604	0.309547	0.49029	1	201	0	-0.40208
FOXA2	4	0.98358	0.97158	1	489	0	-0.46637	0.370203	0.42638	0.358159	0.43837	1	202	0	-0.46637
PRRG4	5	0.72044	0.81219	1	410	2	-1.1353	0.36883	0.42773	0.433504	0.36855	1	203	0	-1.1353
CLK2	5	0.37965	0.59978	1	281	2	-1.5169	0.3673	0.42924	0.433504	0.36855	1	204	0	-1.5169
FSD1L	6	0.023861	0.19234	1	34	3	-3.6128	0.364275	0.43224	0.377568	0.41921	1	205	0	-3.6128
RPL10	3	0.36317	0.48414	1	270	1	-2.0395	0.36219	0.43432	0.309538	0.4903	1	206	0	-2.0395
CHRNA6	4	0.027725	0.16085	1	39	2	-2.9209	0.360235	0.43628	0.358149	0.43838	1	207	0	-2.9209
LIX1	6	0.33625	0.59235	1	256	4	-1.7896	0.359002	0.43752	0.377568	0.41921	1	208	0	-1.7896
PHF20L1	4	0.73999	0.81321	1	415	1	-0.47946	0.356587	0.43996	0.34134	0.45568	1	209	0	-0.47946
DHH	6	0.33628	0.59339	1	257	3	-2.017	0.353822	0.44277	0.377568	0.41921	1	210	0	-2.017
TNPO1	3	0.74146	0.74544	1	418	1	-1.5475	0.35125	0.4454	0.298467	0.50296	1	211	0	-1.5475
EPS8L1	6	0.15155	0.39452	1	140	3	-2.8531	0.350432	0.44624	0.377568	0.41921	1	212	0	-2.8531
MGAM	5	0.74682	0.83482	1	420	2	-0.20785	0.349576	0.44712	0.360982	0.43553	1	213	0	-0.20785
OR5I1	4	0.073504	0.25163	1	93	2	-3.0734	0.348257	0.44848	0.311705	0.48786	1	214	0	-3.0734
HPDL	5	0.87299	0.90486	1	453	1	-1.5675	0.346739	0.45005	0.360982	0.43553	1	215	0	-1.5675
FGD6	4	0.63103	0.74059	1	374	2	-1.0227	0.34592	0.4509	0.311705	0.48786	1	216	0	-1.0227
LRRK2	5	0.44712	0.65066	1	320	1	-1.2563	0.345323	0.45152	0.360982	0.43553	1	217	0	-1.2563
ETV3L	3	0.63588	0.69781	1	376	1	-1.3244	0.343883	0.45302	0.287376	0.51597	1	218	0	-1.3244
GAL3ST1	2	0.64795	0.62732	1	383	1	-1.9254	0.343576	0.45334	0.305167	0.49526	1	219	0	-1.9254
SPAG9	2	0.66676	0.64087	1	390	1	-1.4347	0.340911	0.45613	0.296752	0.50495	1	220	0	-1.4347
RNF41	6	0.90534	0.94414	1	461	1	-1.9225	0.340502	0.45656	0.377558	0.41922	1	221	0	-1.9225
ACTRT2	5	0.16286	0.39928	1	148	4	-1.2827	0.339761	0.45734	0.360982	0.43553	1	222	0	-1.2827
ZNF765	4	0.21147	0.39391	1	184	2	-3.6191	0.336789	0.46048	0.311696	0.48787	1	223	0	-3.6191
LRRC8C	5	0.4028	0.62237	1	297	3	-3.6304	0.334316	0.46311	0.360972	0.43554	1	224	0	-3.6304
COL5A3	4	0.39747	0.5734	1	290	2	-2.8031	0.333445	0.46404	0.297354	0.50425	1	225	0	-2.8031
CIB2	6	0.5152	0.70524	1	346	2	-2.0456	0.332519	0.46503	0.377558	0.41922	1	226	0	-2.0456
CRTC3	4	0.69578	0.79131	1	399	1	-1.9782	0.331232	0.46641	0.297354	0.50425	1	227	0	-1.9782
WNT6	4	0.29358	0.50381	1	233	2	-1.9951	0.3258	0.47228	0.297345	0.50426	1	228	0	-1.9951
KRAS	5	0.17932	0.418	1	165	2	-1.0647	0.325056	0.47309	0.340968	0.45607	1	229	0	-1.0647
CLDN2	3	0.68908	0.73008	1	397	1	-2.9868	0.32457	0.47362	0.277687	0.52761	1	230	0	-2.9868
TFF3	3	0.070578	0.19317	1	87	2	-3.6525	0.322877	0.47547	0.268347	0.53908	1	231	0	-3.6525
ZXDA	5	0.034769	0.20836	1	47	3	-2.8359	0.322475	0.47591	0.322393	0.476	1	232	0	-2.8359
CA5A	2	0.20936	0.31389	1	183	1	-3.3301	0.322247	0.47616	0.258132	0.55191	1	233	0	-3.3301
MAX	4	0.017838	0.12792	1	22	3	-3.1248	0.321527	0.47695	0.297345	0.50426	1	234	0	-3.1248
SRY	5	0.20342	0.44268	1	179	2	-1.3983	0.32119	0.47732	0.322393	0.476	1	235	0	-1.3983
TMEM39B	3	0.020921	0.11916	1	29	2	-4.7722	0.317873	0.48098	0.25914	0.55063	1	236	0	-4.7722
TECTA	5	0.91061	0.91997	1	462	1	-0.33872	0.316125	0.48292	0.304527	0.49599	1	237	0	-0.33872
SYCP2	4	0.20806	0.39081	1	182	3	-2.1066	0.313194	0.48619	0.283755	0.52029	1	238	0	-2.1066
MRVI1	3	0.8303	0.82096	1	439	1	-0.48229	0.31134	0.48827	0.25914	0.55063	1	239	0	-0.48229
SLC36A4	4	0.21375	0.40566	1	187	2	-2.2464	0.309131	0.49076	0.270455	0.53647	1	240	0	-2.2464
CLDN8	3	0.27433	0.41417	1	222	1	-1.0058	0.304177	0.49639	0.25914	0.55063	1	241	0	-1.0058
WASHC2C	1	0.49787	0.47612	1	339	1	-3.1436	0.299184	0.50213	0.280768	0.52388	1	242	0	-3.1436
CCDC81	5	0.44262	0.64712	1	317	2	-2.1552	0.299167	0.50215	0.287822	0.51544	1	243	0	-2.1552
LIN9	1	0.49646	0.47612	1	338	1	-2.2452	0.297966	0.50354	0.280768	0.52388	1	244	0	-2.2452
C17ORF112	4	0.71468	0.80189	1	408	1	-2.0276	0.294444	0.50764	0.246999	0.56624	1	245	0	-2.0276
MTMR1	5	0.93296	0.9307	1	467	1	-0.030731	0.293393	0.50887	0.287813	0.51545	1	246	0	-0.030731
PLCD1	2	0.68053	0.65493	1	394	1	-1.0776	0.2926	0.5098	0.207076	0.62076	1	247	0	-1.0776
EFCAB3	3	0.42212	0.54415	1	311	1	-0.17565	0.291902	0.51062	0.259132	0.55064	1	248	0	-0.17565
FOXD4	4	0.39394	0.56602	1	288	2	-1.0138	0.291137	0.51152	0.241709	0.57318	1	249	0	-1.0138
YTHDC2	2	0.79695	0.73894	1	436	0	-0.82084	0.290357	0.51244	0.207076	0.62076	1	250	0	-0.82084
MAN2C1	4	0.015856	0.12533	1	20	3	-3.9578	0.286039	0.51756	0.236475	0.58013	1	251	0	-3.9578
IL1RAP	5	0.12018	0.34128	1	123	3	-1.4474	0.285528	0.51817	0.258352	0.55163	1	252	0	-1.4474
SNRK	4	0.33545	0.54522	1	255	2	-2.4342	0.285117	0.51866	0.236475	0.58013	1	253	0	-2.4342
USP29	5	0.20422	0.44268	1	181	2	-1.4474	0.283329	0.5208	0.24517	0.56863	1	254	0	-1.4474
ZNHIT3	4	0.43693	0.59235	1	314	2	-2.4961	0.279246	0.52572	0.226345	0.59382	1	255	0	-2.4961
RNPEP	5	0.89508	0.91179	1	458	1	-1.5475	0.276856	0.52862	0.24517	0.56863	1	256	0	-1.5475
KCNK9	5	0.14658	0.38817	1	138	4	-1.5475	0.274742	0.5312	0.245163	0.56864	1	257	0	-1.5475
ASGR2	3	0.1985	0.35814	1	175	2	-2.1552	0.27107	0.53571	0.249893	0.56248	1	258	0	-2.1552
SLC22A8	5	0.41707	0.62238	1	306	2	-0.89422	0.270568	0.53633	0.245163	0.56864	1	259	0	-0.89422
SRSF10	1	0.46196	0.44251	1	326	1	-2.4672	0.269185	0.53804	0.253763	0.55749	1	260	0	-2.4672
FAM43A	3	0.22844	0.37545	1	197	2	-4.1928	0.268331	0.5391	0.249893	0.56248	1	261	0	-4.1928
GPRIN1	3	0.48555	0.59363	1	332	1	-2.3985	0.266297	0.54163	0.249893	0.56248	1	262	0	-2.3985
JUNB	3	0.045373	0.14391	1	63	2	-4.3386	0.264944	0.54332	0.241512	0.57344	1	263	0	-4.3386
DCAF17	4	0.11991	0.30455	1	122	1	-0.69744	0.262871	0.54592	0.216754	0.60708	1	264	0	-0.69744
FAM229B	5	0.83458	0.89555	1	442	1	-0.48684	0.260451	0.54897	0.232406	0.58559	1	265	0	-0.48684
CETN3	5	0.031743	0.20358	1	43	4	-3.2347	0.257998	0.55208	0.232406	0.58559	1	266	0	-3.2347
RPRM	5	0.40552	0.62237	1	298	3	-1.696	0.257998	0.55208	0.232406	0.58559	1	267	0	-1.696
RHBDD1	6	0.1255	0.36923	1	126	4	-4.0112	0.253031	0.55843	0.240121	0.57528	1	268	0	-4.0112
TTC30B	3	0.04812	0.15894	1	66	1	-2.5475	0.251866	0.55993	0.209391	0.61746	1	269	0	-2.5475
ZNF180	5	0.28856	0.51606	1	229	3	-1.4474	0.250782	0.56133	0.220331	0.6021	1	270	0	-1.4474
DOK7	5	0.15709	0.39136	1	143	3	-3.6055	0.249839	0.56255	0.220324	0.60211	1	271	0	-3.6055
BIRC7	5	0.76307	0.85341	1	425	1	-1.0229	0.248898	0.56377	0.220324	0.60211	1	272	0	-1.0229
UNC5D	3	0.016888	0.096933	1	21	2	-4.9242	0.24621	0.56727	0.202234	0.62772	1	273	0	-4.9242
DLAT	4	0.22155	0.41347	1	192	3	-2.4805	0.244895	0.56899	0.207258	0.6205	1	274	0	-2.4805
SEC61A1	3	0.74146	0.74544	1	416	1	-0.92344	0.243128	0.57131	0.202227	0.62773	1	275	0	-0.92344
PDK4	3	0.34195	0.48413	1	261	1	-1.8988	0.241906	0.57292	0.202227	0.62773	1	276	0	-1.8988
FGF4	5	0.4615	0.65829	1	325	3	-1.5281	0.241527	0.57342	0.209145	0.61781	1	277	0	-1.5281
TIMM17B	3	0.14608	0.29893	1	137	1	-1.8251	0.240083	0.57533	0.202227	0.62773	1	278	0	-1.8251
NIPA1	2	0.57065	0.565	1	359	1	-2.3312	0.239887	0.57559	0.196004	0.63679	1	279	0	-2.3312
ZNF182	5	0.3906	0.60337	1	287	2	-1.2396	0.237937	0.57818	0.209138	0.61782	1	280	0	-1.2396
GFRA1	5	0.23903	0.45203	1	204	1	-1.7292	0.236168	0.58054	0.198576	0.63303	1	281	0	-1.7292
ADAMTS8	2	0.74262	0.72466	1	419	1	-2.1437	0.235279	0.58173	0.190696	0.64462	1	282	0	-2.1437
GYPA	3	0.16187	0.31299	1	147	2	-3.751	0.233528	0.58408	0.195656	0.6373	1	283	0	-3.751
CREB5	3	0.77735	0.78363	1	428	1	-1.4996	0.232354	0.58566	0.195656	0.6373	1	284	0	-1.4996
FILIP1	5	0.20158	0.44268	1	176	2	-1.5708	0.231806	0.5864	0.188572	0.64778	1	285	0	-1.5708
MT1F	4	0.7091	0.79836	1	406	1	-1.2172	0.231502	0.58681	0.181583	0.65829	1	286	0	-1.2172
EHHADH	4	0.0047175	0.04411	1	9	2	-2.3687	0.226521	0.59358	0.181583	0.65829	1	287	0	-2.3687
KRTAP1-5	6	0.66832	0.81888	1	391	1	-1.902	0.224914	0.59578	0.199792	0.63126	1	288	0	-1.902
PTGES3L	5	0.26247	0.48361	1	213	2	-2.4169	0.224178	0.59679	0.179431	0.66156	1	289	0	-2.4169
CTDP1	5	0.47874	0.68206	1	331	3	-1.0815	0.221697	0.60021	0.179424	0.66157	1	290	0	-1.0815
CDK3	4	0.52949	0.65292	1	349	2	-2.0997	0.221646	0.60028	0.181583	0.65829	1	291	0	-2.0997
C1orf159	4	0.2876	0.49689	1	228	1	-1.1201	0.218913	0.60407	0.181576	0.6583	1	292	0	-1.1201
CCRL2	4	0.074033	0.25163	1	94	2	-2.9109	0.218237	0.60501	0.181576	0.6583	1	293	0	-2.9109
NKX6-3	5	0.036011	0.20923	1	51	4	-1.9578	0.217234	0.60641	0.170349	0.67554	1	294	0	-1.9578
GPR15	6	0.064046	0.269	1	81	3	-3.041	0.215433	0.60893	0.188144	0.64842	1	295	0	-3.041
S100A2	4	0.065438	0.22568	1	83	1	-0.58536	0.214884	0.6097	0.181576	0.6583	1	296	0	-0.58536
BCL2L15	3	0.41915	0.54415	1	308	2	-2.4445	0.212802	0.61263	0.162677	0.68758	1	297	0	-2.4445
TAB1	2	0.38345	0.4188	1	285	1	-2.4656	0.211358	0.61467	0.160151	0.69159	1	298	0	-2.4656
TBXAS1	3	0.44234	0.56271	1	316	2	-1.8042	0.21121	0.61488	0.16267	0.68759	1	299	0	-1.8042
MEMO1	5	0.1702	0.40443	1	161	3	-2.1552	0.209757	0.61694	0.170343	0.67555	1	300	0	-2.1552
C1orf185	1	0.38303	0.35833	1	284	1	-1.4474	0.209736	0.61697	0.192688	0.64167	1	301	0	-1.4474
CCDC153	1	0.38303	0.35833	1	283	1	-1.4474	0.209736	0.61697	0.192688	0.64167	1	302	0	-1.4474
CACNA1B	4	0.65004	0.74508	1	384	1	-0.95912	0.209637	0.61711	0.181576	0.6583	1	303	0	-0.95912
ZNF778	4	0.19769	0.36881	1	174	3	-2.7825	0.208344	0.61895	0.181576	0.6583	1	304	0	-2.7825
MEIS2	5	0.15482	0.38818	1	142	2	-2.8652	0.207454	0.62022	0.161913	0.68879	1	305	0	-2.8652
TMX3	5	0.6979	0.79599	1	400	1	-0.9892	0.205937	0.62239	0.161913	0.68879	1	306	0	-0.9892
MACC1	6	0.52285	0.70524	1	347	2	-1.2682	0.20292	0.62673	0.1768	0.66558	1	307	0	-1.2682
PGM2	3	0.94019	0.91005	1	470	0	-1.2359	0.200363	0.63043	0.140105	0.72426	1	308	0	-1.2359
SKI	4	0.4418	0.59649	1	315	1	-0.80327	0.198926	0.63252	0.173692	0.67036	1	309	0	-0.80327
NLGN1	6	0.1807	0.44297	1	166	4	-1.1353	0.198644	0.63293	0.176793	0.66559	1	310	0	-1.1353
ZFPM2	4	0.48676	0.61228	1	333	2	-1.8809	0.198315	0.63341	0.173692	0.67036	1	311	0	-1.8809
AIFM2	4	0.2898	0.50381	1	230	1	-1.5269	0.197103	0.63518	0.173692	0.67036	1	312	0	-1.5269
CBLL2	5	0.16401	0.40442	1	152	3	-1.9851	0.196352	0.63628	0.153818	0.70175	1	313	0	-1.9851
CMYA5	4	0.31159	0.52092	1	248	2	-2.7192	0.194689	0.63872	0.173685	0.67037	1	314	0	-2.7192
FRK	5	0.099568	0.29784	1	109	3	-2.5327	0.192093	0.64255	0.153818	0.70175	1	315	0	-2.5327
TRAPPC8	2	0.28359	0.36959	1	226	1	-2.4564	0.189586	0.64627	0.146576	0.71355	1	316	0	-2.4564
FGF18	5	0.33531	0.5541	1	254	3	-2.628	0.189311	0.64668	0.153811	0.70176	1	317	0	-2.628
SV2B	3	0.63588	0.69781	1	377	1	-2.1552	0.18817	0.64838	0.116952	0.76392	1	318	0	-2.1552
ITGB1BP2	6	0.30787	0.5766	1	245	3	-1.4329	0.183301	0.65569	0.147258	0.71243	1	319	0	-1.4329
ZNF565	6	0.17601	0.44083	1	163	4	-1.5904	0.181385	0.65859	0.142848	0.7197	1	320	0	-1.5904
IGF2BP1	4	0.31005	0.51612	1	247	2	-1.0373	0.179739	0.66109	0.13965	0.72502	1	321	0	-1.0373
ARHGAP17	6	0.82101	0.89573	1	438	1	-0.60131	0.179483	0.66148	0.138484	0.72697	1	322	0	-0.60131
C10ORF111	4	0.5839	0.68404	1	364	2	-1.4404	0.179194	0.66192	0.13965	0.72502	1	323	0	-1.4404
PNPLA2	5	0.040569	0.2136	1	58	3	-4.199	0.178604	0.66282	0.132126	0.73769	1	324	0	-4.199
ZNF568	4	0.65605	0.75754	1	387	2	-1.2171	0.178094	0.6636	0.139644	0.72503	1	325	0	-1.2171
JMJD7	3	0.060425	0.18823	1	75	2	-3.7104	0.176689	0.66575	0.116952	0.76392	1	326	0	-3.7104
CSN1S1	5	0.4204	0.63537	1	309	2	-1.6475	0.17412	0.6697	0.132126	0.73769	1	327	0	-1.6475
FAM219B	2	0.28359	0.36959	1	227	1	-3.0451	0.171456	0.67382	0.134044	0.73444	1	328	0	-3.0451
SLC15A1	5	0.49398	0.69262	1	335	2	-1.1032	0.170992	0.67454	0.132126	0.73769	1	329	0	-1.1032
RCOR3	3	0.49863	0.61435	1	340	1	-2.4477	0.169912	0.67622	0.116952	0.76392	1	330	0	-2.4477
FBXO28	3	0.21374	0.36618	1	186	2	-2.1985	0.168841	0.67789	0.116952	0.76392	1	331	0	-2.1985
ADAMTSL5	5	0.14103	0.3635	1	134	2	-0.55976	0.167926	0.67932	0.132126	0.73769	1	332	0	-0.55976
ZCCHC18	4	0.56646	0.66815	1	357	2	-1.6654	0.16495	0.68399	0.133996	0.73452	1	333	0	-1.6654
LYSMD1	4	0.034516	0.17028	1	46	2	-1.8025	0.164443	0.68479	0.133996	0.73452	1	334	0	-1.8025
TCOF1	3	0.85894	0.84553	1	449	1	-1.667	0.16255	0.68778	0.116946	0.76393	1	335	0	-1.667
AQP3	4	0.23647	0.44442	1	202	2	-1.7416	0.159969	0.69188	0.128182	0.74442	1	336	0	-1.7416
ZNF776	1	0.30695	0.28904	1	244	1	-2.5281	0.159235	0.69305	0.148155	0.71096	1	337	0	-2.5281
MAGEC2	6	0.26205	0.51214	1	212	2	-2.3156	0.157647	0.69559	0.123268	0.75289	1	338	0	-2.3156
CDH23	6	0.040117	0.2363	1	57	5	-3.6095	0.156992	0.69664	0.123268	0.75289	1	339	0	-3.6095
PLCD3	5	0.04234	0.2136	1	61	4	-3.1972	0.155082	0.69971	0.13212	0.7377	1	340	0	-3.1972
SLC35B4	6	0.41703	0.6371	1	305	3	-0.84478	0.155038	0.69978	0.116163	0.76531	1	341	0	-0.84478
OR8G1	4	0.64658	0.74507	1	382	1	-2.2488	0.153242	0.70268	0.12264	0.75398	1	342	0	-2.2488
MT1B	2	0.65354	0.62732	1	386	1	-1.5683	0.150304	0.70745	0.118074	0.76195	1	343	0	-1.5683
MID2	4	0.29811	0.50382	1	237	3	-1.4649	0.149979	0.70798	0.117333	0.76325	1	344	0	-1.4649
DMTN	4	0.63872	0.7406	1	379	1	-1.2116	0.149519	0.70873	0.117327	0.76326	1	345	0	-1.2116
LRCH4	3	0.7871	0.78363	1	434	1	-1.7445	0.149464	0.70882	0.116946	0.76393	1	346	0	-1.7445
APC	5	0.51477	0.71168	1	345	2	-2.7455	0.149041	0.70951	0.12564	0.74879	1	347	0	-2.7455
ADCK5	6	0.11584	0.36186	1	118	4	-2.7812	0.148106	0.71104	0.116157	0.76532	1	348	0	-2.7812
ZNF85	2	0.43181	0.46828	1	313	1	-2.829	0.145651	0.71507	0.118074	0.76195	1	349	0	-2.829
TFF2	4	0.11097	0.28587	1	114	3	-2.5377	0.141908	0.72126	0.102785	0.78925	1	350	0	-2.5377
EYA1	4	0.13845	0.3156	1	133	3	-2.8705	0.141469	0.72199	0.102785	0.78925	1	351	0	-2.8705
BCHE	4	0.5839	0.68404	1	362	2	-1.3075	0.138454	0.72702	0.098057	0.79789	1	352	0	-1.3075
SPAG1	4	0.19144	0.3657	1	170	3	-2.9543	0.13803	0.72773	0.098057	0.79789	1	353	0	-2.9543
CCDC116	4	0.26932	0.46585	1	220	2	-2.2075	0.13676	0.72986	0.0936973	0.80594	1	354	0	-2.2075
CLN5	2	0.49009	0.51695	1	334	1	-2.6223	0.135513	0.73196	0.114447	0.76834	1	355	0	-2.6223
CES3	3	0.064488	0.18824	1	82	2	-3.557	0.135228	0.73244	0.104351	0.78641	1	356	0	-3.557
COL4A2	6	0.35834	0.60922	1	268	3	-1.8986	0.134624	0.73346	0.0976109	0.79871	1	357	0	-1.8986
ZBED3	1	0.2656	0.24904	1	215	1	-2.2769	0.134067	0.7344	0.124383	0.75096	1	358	0	-2.2769
CLN6	3	0.83418	0.82096	1	441	1	-2.7244	0.133146	0.73596	0.100776	0.79291	1	359	0	-2.7244
ASXL1	4	0.35639	0.54884	1	267	2	-2.9858	0.12582	0.74848	0.0710974	0.84899	1	360	0	-2.9858
HIGD1C	4	0.29272	0.50381	1	232	3	-1.9476	0.120847	0.7571	0.0676785	0.8557	1	361	0	-1.9476
ARL6IP1	2	0.24133	0.35323	1	206	2	-2.3148	0.119947	0.75867	0.107482	0.78076	1	362	0	-2.3148
LMO4	6	0.15317	0.39646	1	141	2	-1.5063	0.11792	0.76222	0.0976054	0.79872	1	363	0	-1.5063
SLF2	3	0.16026	0.31299	1	145	2	-3.1198	0.11656	0.76461	0.0801639	0.83145	1	364	0	-3.1198
RRM2	1	0.23488	0.21132	1	200	1	-2.628	0.11627	0.76512	0.103099	0.78868	1	365	0	-2.628
PER2	5	0.012929	0.098428	1	18	3	-1.3027	0.116168	0.7653	0.0868116	0.81882	1	366	0	-1.3027
PCDHB5	4	0.96097	0.93433	1	476	0	-0.55681	0.115341	0.76676	0.0676785	0.8557	1	367	0	-0.55681
GOSR2	5	0.53878	0.71169	1	352	2	-1.7627	0.11491	0.76752	0.0868116	0.81882	1	368	0	-1.7627
BTN2A1	3	0.20222	0.36195	1	177	1	-2.2208	0.114729	0.76784	0.0801639	0.83145	1	369	0	-2.2208
SLC19A1	3	0.25905	0.40977	1	210	2	-1.7627	0.114424	0.76838	0.0801639	0.83145	1	370	0	-1.7627
NR2C2	4	0.45996	0.60086	1	323	2	-1.5082	0.111102	0.77428	0.0676785	0.8557	1	371	0	-1.5082
PAX8	4	0.33806	0.54522	1	259	2	-3.5746	0.109719	0.77675	0.0676785	0.8557	1	372	0	-3.5746
MICA	2	0.21779	0.31853	1	191	2	-2.5702	0.106677	0.78221	0.0974587	0.79899	1	373	0	-2.5702
TOLLIP	4	0.012938	0.10116	1	19	3	-4.7651	0.104677	0.78582	0.0676734	0.85571	1	374	0	-4.7651
IL2RG	4	0.5839	0.68404	1	363	2	-1.5558	0.103694	0.7876	0.0676734	0.85571	1	375	0	-1.5558
ADO	3	0.13132	0.29007	1	127	2	-2.1027	0.100667	0.79311	0.0707599	0.84965	1	376	0	-2.1027
PCBP4	5	0.053414	0.21922	1	73	3	-5.1613	0.0997312	0.79482	0.0667152	0.8576	1	377	0	-5.1613
MYCL	2	0.20391	0.30477	1	180	2	-4.1715	0.0990378	0.79609	0.0875654	0.8174	1	378	0	-4.1715
MEA1	4	0.073445	0.24993	1	91	3	-3.0222	0.0973554	0.79918	0.0676734	0.85571	1	379	0	-3.0222
ACSL4	5	0.031495	0.20357	1	42	3	-3.1023	0.0930404	0.80716	0.0599619	0.87104	1	380	0	-3.1023
PASK	5	0.23951	0.45203	1	205	3	-2.8203	0.0913542	0.8103	0.0536165	0.88386	1	381	0	-2.8203
LRRIQ4	4	0.16867	0.35298	1	157	2	-2.8605	0.0904921	0.81191	0.0676734	0.85571	1	382	0	-2.8605
INCA1	6	0.34383	0.60251	1	262	3	-2.68	0.0904226	0.81204	0.064115	0.86275	1	383	0	-2.68
KAT2B	3	0.40273	0.52059	1	296	2	-1.1353	0.0890396	0.81463	0.0652441	0.86051	1	384	0	-1.1353
ZNF627	6	0.12139	0.36752	1	124	3	-2.3125	0.0878258	0.81691	0.06411	0.86276	1	385	0	-2.3125
LCE2C	1	0.1784	0.1541	1	164	1	-4.0171	0.0853396	0.8216	0.072681	0.8459	1	386	0	-4.0171
LRRFIP1	2	0.17552	0.27627	1	162	2	-2.5326	0.0838199	0.82448	0.0733438	0.84461	1	387	0	-2.5326
CREB1	5	0.21452	0.44581	1	188	3	-3.8353	0.0827099	0.82659	0.040434	0.9111	1	388	0	-3.8353
IL17REL	3	0.42967	0.54416	1	312	2	-3.6382	0.0825995	0.8268	0.0571787	0.87664	1	389	0	-3.6382
CD3G	6	0.2146	0.48007	1	189	4	-1.8203	0.082148	0.82766	0.0602362	0.87049	1	390	0	-1.8203
DZIP1	3	0.097984	0.24324	1	108	2	-2.7983	0.0821375	0.82768	0.0571787	0.87664	1	391	0	-2.7983
HTR2B	1	0.1699	0.14752	1	160	1	-5.6398	0.0808696	0.8301	0.0693158	0.85248	1	392	0	-5.6398
SRP14	5	0.72044	0.81219	1	409	2	-2.0331	0.0797045	0.83233	0.040434	0.9111	1	393	0	-2.0331
TMEM8B	4	0.29568	0.50382	1	235	3	-2.8212	0.0795688	0.83259	0.056283	0.87845	1	394	0	-2.8212
ZNF266	6	0.45872	0.68545	1	322	3	-3.2473	0.0794384	0.83284	0.0602312	0.8705	1	395	0	-3.2473
C1QTNF8	5	0.091963	0.29371	1	101	2	-3.2532	0.0794124	0.83289	0.040434	0.9111	1	396	0	-3.2532
RSPH10B2	2	0.16576	0.26059	1	155	2	-3.4363	0.078709	0.83424	0.0681355	0.8548	1	397	0	-3.4363
CHCHD10	1	0.16541	0.14751	1	154	1	-3.5063	0.0785268	0.83459	0.0693107	0.85249	1	398	0	-3.5063
KDM5A	4	0.0427	0.17981	1	62	3	-3.6957	0.0772745	0.837	0.0511031	0.88899	1	399	0	-3.6957
DEFB118	3	0.24747	0.40102	1	208	2	-1.9578	0.0752402	0.84093	0.0549157	0.88122	1	400	0	-1.9578
VPS37A	4	0.066263	0.22948	1	84	3	-4.0516	0.0745487	0.84227	0.0488034	0.89371	1	401	0	-4.0516
PLOD3	6	0.30604	0.5703	1	243	4	-1.5879	0.0739613	0.84341	0.0532138	0.88468	1	402	0	-1.5879
C19orf54	4	0.44532	0.60085	1	318	2	-2.4674	0.0738171	0.84369	0.0488034	0.89371	1	403	0	-2.4674
PKIG	3	0.026092	0.12623	1	38	2	-4.5517	0.0714454	0.84831	0.0549157	0.88122	1	404	0	-4.5517
CISH	4	0.5839	0.68404	1	366	2	-2.5326	0.0714352	0.84833	0.044144	0.90335	1	405	0	-2.5326
EHD3	4	0.0094884	0.076739	1	16	3	-4.8476	0.0707293	0.84971	0.0441391	0.90336	1	406	0	-4.8476
CHADL	6	0.45996	0.68545	1	324	2	-2.6766	0.0694279	0.85226	0.044293	0.90304	1	407	0	-2.6766
NYNRIN	3	0.26823	0.40978	1	218	2	-2.8637	0.0680034	0.85506	0.0525614	0.88601	1	408	0	-2.8637
TRUB1	3	0.041244	0.13817	1	59	2	-3.194	0.0676074	0.85584	0.0525614	0.88601	1	409	0	-3.194
JCHAIN	4	0.26761	0.46585	1	217	1	-2.3587	0.06708	0.85688	0.0420003	0.90782	1	410	0	-2.3587
LILRB5	2	0.13173	0.22759	1	129	2	-1.636	0.0613452	0.86827	0.0518023	0.88756	1	411	0	-1.636
LZIC	4	0.40713	0.58068	1	301	2	-2.547	0.0598522	0.87126	0.0380097	0.9162	1	412	0	-2.547
DRICH1	4	0.096632	0.28076	1	105	3	-3.2849	0.0592495	0.87247	0.038005	0.91621	1	413	0	-3.2849
ABCA10	3	0.32775	0.45868	1	252	2	-3.2694	0.0580813	0.87482	0.0525565	0.88602	1	414	0	-3.2694
SH2D4A	6	0.18787	0.44537	1	168	4	-3.7936	0.0578083	0.87537	0.0247704	0.94456	1	415	0	-3.7936
C5AR2	5	0.30132	0.53099	1	238	3	-1.9578	0.0561198	0.87878	0.0404292	0.91111	1	416	0	-1.9578
S100A14	2	0.11984	0.22155	1	121	2	-3.4183	0.0554384	0.88016	0.0476968	0.89599	1	417	0	-3.4183
UBXN1	3	0.11719	0.27656	1	120	3	-1.9578	0.0541328	0.88281	0.0482449	0.89486	1	418	0	-1.9578
ARHGEF2	1	0.11649	0.10785	1	119	1	-5.4899	0.0537885	0.88351	0.0495621	0.89215	1	419	0	-5.4899
KLHL3	6	0.38181	0.62092	1	282	2	-2.3276	0.0528065	0.88551	0.0247704	0.94456	1	420	0	-2.3276
GALK2	4	0.1479	0.33581	1	139	3	-3.35	0.0518365	0.88749	0.0340508	0.92459	1	421	0	-3.35
DAPP1	4	0.69963	0.79483	1	402	1	-2.7893	0.0514795	0.88822	0.0340508	0.92459	1	422	0	-2.7893
CPLX4	4	0.23352	0.43873	1	199	3	-3.0439	0.0495426	0.89219	0.0340461	0.9246	1	423	0	-3.0439
FAM214B	4	0.91261	0.89868	1	464	1	-1.7947	0.0469994	0.89743	0.0287706	0.9359	1	424	0	-1.7947
DMBT1	5	0.46369	0.66592	1	327	3	-3.4403	0.0469268	0.89758	0.0267751	0.94021	1	425	0	-3.4403
EXOC3L4	3	0.10226	0.2481	1	112	3	-3.0881	0.0468494	0.89774	0.0420146	0.90779	1	426	0	-3.0881
AAR2	2	0.10131	0.18859	1	110	2	-3.8357	0.0463901	0.89869	0.0435962	0.90449	1	427	0	-3.8357
RETSAT	4	0.38546	0.56601	1	286	2	-2.3831	0.0453668	0.90081	0.0287659	0.93591	1	428	0	-2.3831
TNNC1	6	0.50266	0.70189	1	342	2	-2.1055	0.0435722	0.90454	0.0247659	0.94457	1	429	0	-2.1055
PROK2	5	0.15978	0.39413	1	144	4	-2.6732	0.0433562	0.90499	0.0235491	0.94722	1	430	0	-2.6732
NECAP1	3	0.093237	0.23822	1	102	3	-3.4561	0.0425076	0.90676	0.036368	0.91967	1	431	0	-3.4561
KAT14	4	0.062843	0.22567	1	77	3	-3.5115	0.0422395	0.90732	0.0257509	0.94243	1	432	0	-3.5115
ZNF165	4	0.095488	0.26317	1	104	3	-3.378	0.0420864	0.90764	0.0257509	0.94243	1	433	0	-3.378
FGB	6	0.68436	0.82545	1	395	2	-2.7516	0.0418759	0.90808	0.0247659	0.94457	1	434	0	-2.7516
FBXO47	4	0.28231	0.48989	1	225	3	-1.1353	0.041183	0.90953	0.0257509	0.94243	1	435	0	-1.1353
MS4A7	3	0.02274	0.12007	1	33	3	-4.7076	0.040992	0.90993	0.0363633	0.91968	1	436	0	-4.7076
MBOAT2	4	0.04819	0.19362	1	67	3	-3.992	0.0400052	0.912	0.0257509	0.94243	1	437	0	-3.992
C12orf43	5	0.042007	0.2136	1	60	4	-2.3028	0.0389065	0.91431	0.0219702	0.95067	1	438	0	-2.3028
NPC2	6	0.21281	0.48007	1	185	4	-3.3292	0.0386501	0.91485	0.0247659	0.94457	1	439	0	-3.3292
CACNA1D	6	0.052073	0.25436	1	71	5	-2.6139	0.0379623	0.9163	0.0247659	0.94457	1	440	0	-2.6139
TNNI3K	6	0.35021	0.60252	1	263	2	-2.4216	0.0377965	0.91665	0.0247659	0.94457	1	441	0	-2.4216
CTSC	5	0.52991	0.71169	1	350	1	-2.4874	0.0373608	0.91757	0.0219702	0.95067	1	442	0	-2.4874
ZFYVE21	3	0.08219	0.2177	1	98	3	-3.6081	0.0372472	0.91781	0.031447	0.93015	1	443	0	-3.6081
EP300	3	0.08219	0.2177	1	97	3	-2.5671	0.0372472	0.91781	0.031447	0.93015	1	444	0	-2.5671
PTPN11	3	0.020417	0.11714	1	28	3	-1.9576	0.0372472	0.91781	0.031447	0.93015	1	445	0	-1.9576
SLC16A4	5	0.52341	0.71168	1	348	2	-2.6864	0.0354293	0.92166	0.0190835	0.95701	1	446	0	-2.6864
OR2L2	6	0.57537	0.76597	1	360	2	-1.3618	0.0346948	0.92322	0.0215273	0.95164	1	447	0	-1.3618
SCUBE1	5	0.26362	0.48361	1	214	3	-4.0665	0.0342857	0.92409	0.019079	0.95702	1	448	0	-4.0665
CCDC12	3	0.07242	0.19422	1	90	3	-1.7627	0.0326486	0.92758	0.0263042	0.94123	1	449	0	-1.7627
A4GALT	3	0.070588	0.19317	1	88	3	-3.1215	0.0317927	0.92941	0.0255804	0.9428	1	450	0	-3.1215
DNM2	1	0.068762	0.08731	1	86	1	-4.8034	0.0309384	0.93124	0.0396767	0.91269	1	451	0	-4.8034
SMAGP	4	0.22292	0.43264	1	194	3	-3.4492	0.0308125	0.93151	0.0243568	0.94546	1	452	0	-3.4492
SEC61B	1	0.067344	0.08731	1	85	1	-5.22	0.0302766	0.93266	0.0396767	0.91269	1	453	0	-5.22
TREH	5	0.02239	0.16381	1	32	4	-3.229	0.0300113	0.93323	0.0180274	0.95934	1	454	0	-3.229
FGFR1	4	0.30439	0.50847	1	240	3	-2.9794	0.029881	0.93351	0.0243568	0.94546	1	455	0	-2.9794
C16orf87	4	0.31215	0.52092	1	249	3	-2.1115	0.0296531	0.934	0.0243568	0.94546	1	456	0	-2.1115
ATCAY	2	0.064045	0.14524	1	80	2	-4.5929	0.0287474	0.93595	0.0230451	0.94832	1	457	0	-4.5929
EI24	3	0.063796	0.18824	1	79	3	-3.4716	0.0286314	0.9362	0.0255758	0.94281	1	458	0	-3.4716
TIPIN	6	0.27136	0.51964	1	221	4	-1.7354	0.0259491	0.942	0.0129463	0.97063	1	459	0	-1.7354
PDCL	3	0.056197	0.17956	1	74	3	-2.1985	0.02512	0.9438	0.0212171	0.95232	1	460	0	-2.1985
TPP2	5	0.14548	0.38817	1	136	4	-2.628	0.0245544	0.94503	0.01373	0.96888	1	461	0	-2.628
KLRC3	3	0.052934	0.16075	1	72	3	-2.7229	0.0236179	0.94707	0.0181769	0.95901	1	462	0	-2.7229
SPRYD7	4	0.0039847	0.043593	1	7	4	-5.5744	0.0235767	0.94716	0.0199921	0.95501	1	463	0	-5.5744
SLC43A1	4	0.018296	0.12818	1	23	4	-4.9226	0.0235767	0.94716	0.0199921	0.95501	1	464	0	-4.9226
CD68	4	0.036749	0.17545	1	52	4	-3.5136	0.0235767	0.94716	0.0199921	0.95501	1	465	0	-3.5136
DOK6	6	0.26733	0.51564	1	216	4	-2.6594	0.0228345	0.94878	0.0119229	0.97292	1	466	0	-2.6594
TMED7	4	0.047269	0.19362	1	65	4	-3.0825	0.0214589	0.95179	0.018272	0.9588	1	467	0	-3.0825
AGMO	4	0.04686	0.19047	1	64	4	-2.444	0.0208433	0.95314	0.018272	0.9588	1	468	0	-2.444
2023-03-06	5	0.16286	0.39928	1	151	4	-3.1107	0.0199466	0.95511	0.0119943	0.97276	1	469	0	-3.1107
SH2D7	4	0.036749	0.17545	1	53	4	-3.4083	0.0197375	0.95557	0.0172721	0.96101	1	470	0	-3.4083
CCL25	6	0.077708	0.28352	1	95	5	-3.6786	0.0187206	0.95781	0.00951907	0.97832	1	471	0	-3.6786
SLC6A7	6	0.0058232	0.069515	1	10	4	-4.4823	0.0164594	0.96281	0.00887143	0.97978	1	472	0	-4.4823
PROB1	3	0.036985	0.1316	1	54	3	-3.2684	0.0163647	0.96302	0.0140663	0.96813	1	473	0	-3.2684
PTTG2	4	0.035735	0.17287	1	50	4	-2.0765	0.0158013	0.96427	0.0125438	0.97153	1	474	0	-2.0765
CCDC144A	2	0.034847	0.091722	1	48	2	-3.8223	0.0154052	0.96515	0.0100254	0.97718	1	475	0	-3.8223
PRY2	5	0.13713	0.35728	1	132	4	-2.3581	0.0150588	0.96592	0.0112092	0.97452	1	476	0	-2.3581
CCL24	5	0.13157	0.35231	1	128	4	-3.5935	0.0147083	0.9667	0.0112092	0.97452	1	477	0	-3.5935
CYTIP	3	0.032533	0.13159	1	44	3	-3.1734	0.0143625	0.96747	0.0140618	0.96814	1	478	0	-3.1734
SLC22A10	5	0.030737	0.20249	1	41	5	-2.1835	0.0135597	0.96926	0.0104656	0.97619	1	479	0	-2.1835
ZFP69	4	0.028907	0.16085	1	40	4	-3.2156	0.0127405	0.97109	0.0093016	0.97881	1	480	0	-3.2156
JMJD7-PLA2G4B	5	0.0044276	0.054622	1	8	5	-4.8933	0.0111424	0.97467	0.0088803	0.97976	1	481	0	-4.8933
CPNE1	5	0.025333	0.16693	1	37	5	-3.4173	0.0111424	0.97467	0.0088803	0.97976	1	482	0	-3.4173
TMEM217	3	0.022066	0.11917	1	31	3	-4.2597	0.00969223	0.97793	0.0086853	0.9802	1	483	0	-4.2597
ANKRD33B	4	0.021525	0.13695	1	30	4	-4.8947	0.00945249	0.97847	0.0072433	0.98346	1	484	0	-4.8947
PRY	5	0.01851	0.1593	1	25	5	-3.4475	0.00881381	0.97991	0.00738022	0.98315	1	485	0	-3.4475
SLC2A11	4	0.018893	0.13167	1	27	4	-4.525	0.0082823	0.98111	0.00586329	0.98659	1	486	0	-4.525
DEFB124	4	0.018511	0.12845	1	26	4	-3.5223	0.00811412	0.98149	0.00548928	0.98744	1	487	0	-3.5223
PNPLA5	4	0.0028325	0.039499	1	5	4	-3.6655	0.00760114	0.98265	0.00548928	0.98744	1	488	0	-3.6655
KRTAP10-6	5	0.010802	0.095676	1	17	5	-3.8446	0.00471589	0.9892	0.00353649	0.99189	1	489	0	-3.8446
XPO5	5	0.0062984	0.059937	1	11	5	-3.947	0.00274471	0.9937	0.0018366	0.99578	1	490	0	-3.947
TEKT4	3	0.0033464	0.029266	1	6	3	-3.824	0.00145733	0.99665	0.0010958	0.99748	1	491	0	-3.824
TSR2	4	0.0016738	0.035356	1	3	4	-4.8188	0.000725878	0.99833	0.000295421	0.99932	1	492	0	-4.8188
GGA1	2	0.00052535	0.014601	1	2	2	-7.021	0.000230237	0.99947	0.000912977	0.9979	1	493	0	-7.021
