## Supplementary material for "Functional genomics screens reveal a role for TBC1D24 and SV2B in antibody-dependent enhancement of dengue virus infection": Table S4

### Sheet: sgRNA oligos
Label	Purpose	Sequence
SV2B sgRNA 1	RNP	5’-GAUAGUCUACUUGGGAAUGA-3
SV2B sgRNA 2	RNP	5’-GCGAGUCCUCAGCAUGUCUC-3’
SV2B sgRNA 3	RNP	5’-CUCUUCUGCCGACUCAUCUC-3'
TBC1D24 sgRNA 1	RNP	5’-AGCGGCGCUAUGGACUCUCC-3'
TBC1D24 sgRNA 2	RNP	5’-ACGCUGCCAUCCAGGACCUG-3’
TBC1D24 sgRNA 3	RNP	5’-ACACCUUUCCCCGCAGGGCG-3’
FcgRIIa sgRNA 1	RNP	5’-GCACAGUGCUGGGAUGACUA-3'
FcgRIIa sgRNA 2	RNP	5’-AUUGACAGUUUUGCUGCUGC-3’
FcgRIIa sgRNA 3	RNP	5’-UUUCAGACACUCCUACUGCC-3'
SV2B forward	px458	5'-CACCGTGAATCTGACCAGCCAGCGC-3'
SV2B reverse	px458	5'-AAACGCGCTGGCTGGTCAGATTCAC-3'
FcgRIIa forward	px458	5'-CACCGGAAAGCACAGTCAGATGCAC-3'
FcgRIIa reverse	px458	5'-AAACGTGCATCTGACTGTGCTTTCC-3'

### Sheet: primers
Primer	Purpose	Sequence	Notes
PCR1 forward	Genome-wide library sequencing	TTGCATATACGATACAAGGCTGTT
PCR1 reverse	Genome-wide library sequencing	GATGAATACTGCCATTTGTCTCAA
PCR2 F*	Genome-wide library sequencing	AATGATACGGCGACCACCGAGATCTACACNNNNNNNNACACTCTTTCCCTACACGACGCTCTTCCGATCTTCTTGTGGAAAGGACGAAACACC	*See additional information below
PCR2 R*	Genome-wide library sequencing	CAAGCAGAAGACGGCATACGAGATNNNNNNNNGTGACTGGAGTTCAGACGTGTGCTCTTCCGATCTCGGACTAGCCTTATTTTAACTTGCTATTTC	*See additional information below
Sequencing primer	Genome-wide library sequencing	GCTCTTCCGATCTTCTTGTGGAAAGGACGAAACACCG
PCR1 forward	Targeted sub-library sequencing	GAGGGCCTATTTCCCATGATTCCTTCA
PCR1 reverse	Targeted sub-library sequencing	AACTTCTCGGGGACTGTGG
PCR2 reverse	Targeted sub-library sequencing	CAAGCAGAAGACGGCATACGAGATGTGACTGGAGTTCAGACGTGTGCTCTTCCGATCTTGCCACTTTTTCAAGTTGATAACGGACT
PCR2 forward 1	Targeted sub-library sequencing	AATGATACGGCGACCACCGAGATCTACACTCTTTCCCTACACGACGCTCTTCCGATCTATCACGTCTTGTGGAAAGGACGAAACACCG	Red indicates barcode
PCR2 forward 2	Targeted sub-library sequencing	AATGATACGGCGACCACCGAGATCTACACTCTTTCCCTACACGACGCTCTTCCGATCTCGATGTTCTTGTGGAAAGGACGAAACACCG	Red indicates barcode
PCR2 forward 3	Targeted sub-library sequencing	AATGATACGGCGACCACCGAGATCTACACTCTTTCCCTACACGACGCTCTTCCGATCTTTAGGCTCTTGTGGAAAGGACGAAACACCG	Red indicates barcode
PCR2 forward 4	Targeted sub-library sequencing	AATGATACGGCGACCACCGAGATCTACACTCTTTCCCTACACGACGCTCTTCCGATCTTGACCATCTTGTGGAAAGGACGAAACACCG	Red indicates barcode
FcgRIIa px458 forward	Genotyping	CAGAACTGAGGCAAAAACAACCACTGAT
FcgRIIa px458 reverse	Genotyping	AGCTCCTGGGCTTCCTCTTCTTCATG
SV2B px458 forward	Genotyping	GGTTGCTTCCTCTCCATCAC
SV2B px458 reverse	Genotyping	GCTCTTTGAGAAATCGCAGAC
FcgRIIa RNP forward 1 (PCR)	Genotyping	CCGGGGTTTTCACAAGGACA
FcgRIIa RNP reverse 1 (PCR)	Genotyping	ACCTTAGGAACCATTGGAACACT
FcgRIIa RNP (sequencing 1)	Genotyping	ACAAGCTGGTGTGTAATAGACTTATCTATA
FcgRIIa RNP forward 2 (PCR)	Genotyping	TCACAAGGACACAAGCTGGT
FcgRIIa RNP reverse 2 (PCR)	Genotyping	TGACCTTAGGAACCATTGGAACA
FcgRIIa RNP (sequencing 2)	Genotyping	ACAAGCTGGTGTGTAATAGACTTATCTATA
SV2B RNP forward (PCR)	Genotyping	TCCACCATTTTGTGTCTATGACA
SV2B RNP reverse (PCR)	Genotyping	TGCTGACTTCAGAGGCTAATCC
SV2B RNP (sequencing)	Genotyping	TCCACCATTTTGTGTCTATGACA
TBC1D24 RNP forward (PCR)	Genotyping	TGTGAACCTTGAAACACAGATGC
TBC1D24 RNP reverse (PCR)	Genotyping	TGCATTCAGGCAGTAGCTGG
TBC1D24 RNP (sequencing)	Genotyping	GTGAACCTTGAAACACAGATGCTAAAAGTG
SV2B forward	Cloning for trans-complementation	5’-ccatttcaggtgtcgtgagcGCCACCATGGATGACTACAA-3’	Lowercase denotes sequence overlapping lentivirus vector, uppercase denotes sequence of the gene of interest
SV2B reverse	Cloning for trans-complementation	5’-gggagggagaggggcggatcCTTATCGTCGTCATCCTTGTA-3’	Lowercase denotes sequence overlapping lentivirus vector, uppercase denotes sequence of the gene of interest
TBC1D24 forward	Cloning for trans-complementation	5’-ccatttcaggtgtcgtgagcGCCACCATGGACTCTCCAGGATACAACTG-3’	Lowercase denotes sequence overlapping lentivirus vector, uppercase denotes sequence of the gene of interest
TBC1D24 reverse	Cloning for trans-complementation	5’-gggagggagaggggcggatctcaCTTATCGTCGTCATCCTTGT-3’	Lowercase denotes sequence overlapping lentivirus vector, uppercase denotes sequence of the gene of interest
Universal DENV forward	qRT-PCR	5’-GGTTAGAGGAGACCCCTCCC-3’
Universal DENV reverse	qRT-PCR	5’-GGTCTCCTCTAACCTCTAGTCC-3’
18s forward	qRT-PCR	5’-AGAAACGGCTACCACATCCA-3’
18s reverse	qRT-PCR	5’-CACCAGACTTGCCCTCCA-3'
*Additional information for genome-wide sequencing primers PCR2 F and PCR2 R
"NNNNNNNN" indicates index sequence:
Index_ID D701	Genome-wide library sequencing	5'-ATTACTCG-3'
Index_ID D702	Genome-wide library sequencing	5'-TCCGGAGA-3'
Index_ID D703	Genome-wide library sequencing	5'-CGCTCATT-3'
Index_ID D704	Genome-wide library sequencing	5'-GAGATTCC-3'
Index_ID D705	Genome-wide library sequencing	5'-ATTCAGAA-3'
Index_ID D706	Genome-wide library sequencing	5'-GAATTCGT-3'
Index_ID D707	Genome-wide library sequencing	5'-CTGAAGCT-3'
Index_ID D708	Genome-wide library sequencing	5'-TAATGCGC-3'
Index2_ID D501	Genome-wide library sequencing	5'-AGGCTATA-3'
Index2_ID D502	Genome-wide library sequencing	5'-GCCTCTAT-3'
Index2_ID D503	Genome-wide library sequencing	5'-AGGATAGG-3'
Index2_ID D504	Genome-wide library sequencing	5'-TCAGAGCC-3'
Index2_ID D505	Genome-wide library sequencing	5'-CTTCGCCT-3'
Index2_ID D506	Genome-wide library sequencing	5'-TAAGATTA-3'
Index2_ID D507	Genome-wide library sequencing	5'-ACGTCCTG-3'
Index2_ID D508	Genome-wide library sequencing	5'-GTCAGTAC-3'
